# SAD-1 kinase controls presynaptic phase separation by relieving SYD-2/Liprin-α autoinhibition

**DOI:** 10.1101/2023.06.12.544643

**Authors:** Nathan A. McDonald, Li Tao, Meng-Qiu Dong, Kang Shen

## Abstract

Neuronal development orchestrates the formation of an enormous number of synapses that connect the nervous system. In developing presynapses, the core active zone structure has been found to assemble through a liquid-liquid phase separation. Here, we find that the phase separation of SYD-2/Liprin-α, a key active zone scaffold, is controlled by phosphorylation. Using phosphoproteomics, we identify the SAD-1 kinase to phosphorylate SYD-2 and a number of other substrates. Presynaptic assembly is impaired in *sad-1* mutants and increased by overactivation of SAD-1. We determine SAD-1 phosphorylation of SYD-2 at three sites is critical to activate its phase separation. Mechanistically, phosphorylation relieves a binding interaction between two folded SYD-2 domains that inhibits phase separation by an intrinsically disordered region. We find synaptic cell adhesion molecules localize SAD-1 to nascent synapses upstream of active zone formation. We conclude that SAD-1 phosphorylates SYD-2 at developing synapses, enabling its phase separation and active zone assembly.
