## Supplementary material for "SAD-1 kinase controls presynaptic phase separation by relieving SYD-2/Liprin-α autoinhibition": Table S2

### Sheet: SAM
Site	Ascore	Localization probability	Phospho Modified SpC	Total SpC
S896	164.48	1	4	66
S901	53.24	1	1	66
S904	149.69	1	5	66
S915	1000	1	1	46
S971	1000	1	1	18
S987	1000	1	2	25
S1058	1000	1	1	9
S1114	1000	1	1	71
S1132	36.97	0.999599	9	122
T1139	45.7	0.999994	9	122

### Sheet: IDR
Site	Ascore	Localization probability	Phospho Modified SpC	Total SpC
rep 1
S544	27.96	0.999975	1	51
S609	249.61	1	11	35
T623	132.33	1	1	52
S635	43.58	1	2	25
S641	73.89	1	3	20
S733	76.64	1	1	42
S797	37.97	0.999978	2	106
S799	58.42	1	33	105
S800	27.96	0.999926	2	106
S816	30.97	0.999994	10	125
S817	30.97	0.999993	1	121
rep 2
S544	61.1	1	7	62
T559	20.19	0.990525	3	56
S571	1000	1	5	31
T582	1000	1	7	34
S609	59.15	1	8	14
S641	11.58	0.929109	2	23
T673	1000	1	1	20
T727	81.61	1	7	80
S733	72.94	1	4	80
S780	30.97	0.999194	3	106
S781	51.06	0.999992	9	106
S784	30.97	0.998394	2	106
S785	40.2	0.999713	2	106
S799	23.19	0.990491	1	6
T805	15.01	0.954806	1	2
S816	58.42	1	4	23
S817	20.98	0.984297	2	23
rep3
T559	50.64	0.999991	6	81
S571	1000	1	6	37
T582	1000	1	8	40
S662	1000	1	1	33
T673	1000	1	1	26
S696	12.51	0.899166	3	15
T727	60.18	1	13	101
S780	60.34	0.999999	3	113
S781	58.42	1	8	113
S784	38.17	0.99939	3	113
S785	21.43	0.985807	4	113
T786	46.21	0.999951	2	113
S801	1000	1	1	22
T805	1000	1	5	10
S818	1000	1	9	45
