## Supplementary material for "SAD-1 kinase controls presynaptic phase separation by relieving SYD-2/Liprin-α autoinhibition": Table S3

### Sheet: Strains
Strain	Strain name	Genotype	Notes
Figure 1
mScar-SYD-2	TV26792	syd-2(wy1532)X	syd-2(wy1532)X = endogenous mScarlet-I-SYD-2. Created by flipping out syd-2(wy1531)X.
mScar-SYD-2-λpptase	TV28308	syd-2(wy1754)X	syd-2(wy1754)X = endogenous mScarlet-I-SYD-2-λpptase. Created by flipping out syd-2(wy1701)X.
mScar-SYD-2-λpptase(H76N)	TV28328	syd-2(wy1760)X	syd-2(wy1760)X = endogenous mScarlet-I-SYD-2-λpptase. Inactivating mutation H76N in λpptase. Created by flipping out syd-2(wy1697)X.
mScar-SYD-2(IDRΔ)	TV28689	syd-2(wy1827)X	syd-2(wy1827)X = endogenous mScarlet-I-SYD-2(aa517-836Δ). Created by flipping out syd-2(wy1683)X.
mScar-FLPon-SYD-2 UNC-10-FLPon-GFP Punc-86::Flippase	TV28342	syd-2(wy1531)X unc-10(wy1236)X wySi974V	syd-2(wy1531)X = endogenous mScarlet-I-FLPon(F3)-SYD-2. unc-10(wy1236)X = endogenous UNC-10-FLPon-GFP. wySi974V = single copy integration of Punc-86::tagBFP2-SL2-FLP into the MosSCI site ttTi5605.
mScar-FLPon-SYD-2-λpptase UNC-10-FLPon-GFP Punc-86::Flippase	TV28301	syd-2(wy1701)X unc-10(wy1236)X wySi974V	syd-2(wy1701)X = endogenous mScarlet-I-FLPon(F3)-SYD-2-λpptase. unc-10(wy1236)X = endogenous UNC-10-FLPon-GFP. wySi974V = single copy integration of Punc-86::tagBFP2-SL2-FLP into the MosSCI site ttTi5605.
mScar-FLPon-SYD-2-λpptase(H76N) UNC-10-FLPon-GFP Punc-86::Flippase	TV28303	syd-2(wy1697)X unc-10(wy1236)X wySi974V	syd-2(wy1697)X = endogenous mScarlet-I-FLPon(F3)-SYD-2-λpptase. Inactivating mutation H76N in λpptase. unc-10(wy1236)X = endogenous UNC-10-FLPon-GFP. wySi974V = single copy integration of Punc-86::tagBFP2-SL2-FLP into the MosSCI site ttTi5605.
mScar-FLPon-SYD-2(IDRΔ) UNC-10-FLPon-GFP Punc-86::Flippase	TV28305	syd-2(wy1683)X unc-10(wy1236)X wySi974V	syd-2(wy1683)X = endogenous mScarlet-I-FLPon(F3)-SYD-2(aa517-836Δ). unc-10(wy1236)X = endogenous UNC-10-FLPon-GFP. wySi974V = single copy integration of Punc-86::tagBFP2-SL2-FLP into the MosSCI site ttTi5605.
mScar-FLPon-SYD-2 GFP-FLPon-RAB-3 Punc-86::Flippase	TV28355	syd-2(wy1531)X rab-3(ox699)II wySi974V	syd-2(wy1531)X = endogenous mScarlet-I-FLPon(F3)-SYD-2. rab-3(ox699)II = endogenous GFP-FLPon-RAB-3. wySi974IV = single copy integration of Punc-86::tagBFP2-SL2-FLP into the MosSCI site ttTi5605.
mScar-FLPon-SYD-2-λpptase GFP-FLPon-RAB-3 Punc-86::Flippase	TV28302	syd-2(wy1701)X rab-3(ox699)II wySi974V	syd-2(wy1701)X = endogenous mScarlet-I-FLPon(F3)-SYD-2-λpptase. rab-3(ox699)II = endogenous GFP-FLPon-RAB-3. wySi974V = single copy integration of Punc-86::tagBFP2-SL2-FLP into the MosSCI site ttTi5605.
mScar-FLPon-SYD-2-λpptase(H76N) GFP-FLPon-RAB-3 Punc-86::Flippase	TV28304	syd-2(wy1697)X rab-3(ox699)II wySi974V	syd-2(wy1697)X = endogenous mScarlet-I-FLPon(F3)-SYD-2-λpptase. Inactivating mutation H76N in λpptase. rab-3(ox699)II = endogenous GFP-FLPon-RAB-3. wySi974V = single copy integration of Punc-86::tagBFP2-SL2-FLP into the MosSCI site ttTi5605.
mScar-FLPon-SYD-2(IDRΔ) GFP-FLPon-RAB-3 Punc-86::Flippase	TV28306	syd-2(wy1683)X rab-3(ox699)II wySi974V	syd-2(wy1683)X = endogenous mScarlet-I-FLPon(F3)-SYD-2(aa517-836Δ). rab-3(ox699)II = endogenous GFP-FLPon-RAB-3. wySi974V = single copy integration of Punc-86::tagBFP2-SL2-FLP into the MosSCI site ttTi5605.
Figure 2 and S2
mScar-FLPon-SYD-2 UNC-10-FLPon-GFP Punc-86::Flippase	TV28342	syd-2(wy1531)X unc-10(wy1236)X wySi974V	syd-2(wy1531)X = endogenous mScarlet-I-FLPon(F3)-SYD-2. unc-10(wy1236)X = endogenous UNC-10-FLPon-GFP. wySi974V = single copy integration of Punc-86::tagBFP2-SL2-FLP into the MosSCI site ttTi5605.
mScar-FLPon-SYD-2 sad-1Δ UNC-10-FLPon-GFP Punc-86::Flippase	TV28713	syd-2(wy1531)X sad-1(ky289)X unc-10(wy1236)X wySi974V	syd-2(wy1531)X = endogenous mScarlet-I-FLPon(F3)-SYD-2. unc-10(wy1236)X = endogenous UNC-10-FLPon-GFP. wySi974V = single copy integration of Punc-86::tagBFP2-SL2-FLP into the MosSCI site ttTi5605.
mScar-FLPon-SYD-2 UNC-10-FLPon-GFP Punc-86::Flippase Pegl-6::SAD-1(T202E)	TV29047	syd-2(wy1531)X unc-10(wy1236)X wySi974V wyEx10675	syd-2(wy1531)X = endogenous mScarlet-I-FLPon(F3)-SYD-2. unc-10(wy1236)X = endogenous UNC-10-FLPon-GFP. wySi974V = single copy integration of Punc-86::tagBFP2-SL2-FLP into the MosSCI site ttTi5605. wyEx10675 = Pegl-6::SAD-1(T202E) + Podr-1::GFP
mScar-FLPon-SYD-2 GFP-FLPon-RAB-3 Punc-86::Flippase	TV28355	syd-2(wy1531)X rab-3(ox699)II wySi974V	syd-2(wy1531)X = endogenous mScarlet-I-FLPon(F3)-SYD-2. rab-3(ox699)II = endogenous GFP-FLPon-RAB-3. wySi974IV = single copy integration of Punc-86::tagBFP2-SL2-FLP into the MosSCI site ttTi5605.
mScar-FLPon-SYD-2 sad-1Δ GFP-FLPon-RAB-3 Punc-86::Flippase	TV28691	syd-2(wy1531)X sad-1(ky289)X rab-3(ox699)II wySi974V	syd-2(wy1531)X = endogenous mScarlet-I-FLPon(F3)-SYD-2. rab-3(ox699)II = endogenous GFP-FLPon-RAB-3. wySi974V = single copy integration of Punc-86::tagBFP2-SL2-FLP into the MosSCI site ttTi5605.
mScar-FLPon-SYD-2 GFP-FLPon-RAB-3 Punc-86::Flippase Pegl-6::SAD-1(T202E)	TV29109	rab-3(wy1332)II wySi974V wyEx10682	rab-3(ox699)II = endogenous GFP-FLPon-RAB-3. wySi974V = single copy integration of Punc-86::tagBFP2-SL2-FLP into the MosSCI site ttTi5605. wyEx10682 = Pegl-6::SAD-1(T202E) + Podr-1::GFP.
mScar-SYD-2 sad-1Δ	TV28312	syd-2(wy1532)X sad-1(wy1758)X	syd-2(wy1532)X = endogenous mScarlet-I-SYD-2. Created by flipping out syd-2(wy1531)X. sad-1(wy1758)X = complete SAD-1 CDS replaced by Pmyo-2::GFP.
mScar-FLPon-SYD-2 GFP-FLPon-SAD-1 Punc-86::Flippase	TV28779	syd-2(wy1531)X sad-1(wy1596)X wySi974V	syd-2(wy1531)X = endogenous mScarlet-I-FLPon(F3)-SYD-2. sad-1(wy1596)X = endogenous GFP-FLPon-SAD-1. wySi974V = single copy integration of Punc-86::tagBFP2-SL2-FLP into the MosSCI site ttTi5605.
Figure 3
sad-1Δ	CX5156	sad-1(ky289)X
Figure S3
mScar-FLPon-SYD-2 UNC-10-FLPon-GFP Punc-86::Flippase	TV28342	syd-2(wy1531)X unc-10(wy1236)X wySi974V	syd-2(wy1531)X = endogenous mScarlet-I-FLPon(F3)-SYD-2. unc-10(wy1236)X = endogenous UNC-10-FLPon-GFP. wySi974V = single copy integration of Punc-86::tagBFP2-SL2-FLP into the MosSCI site ttTi5605.
mScar-FLPon-SYD-2(12A) UNC-10-FLPon-GFP Punc-86::Flippase	TV28334	syd-2(wy1694)X unc-10(wy1236)X wySi974V	syd-2(wy1694)X = endogenous mScarlet-I-FLPon(F3)-SYD-2(T727A,S733A,S780A,S781A,S784A,S785A,T786A,S797A,S799A,S800A,S801A,T805A). unc-10(wy1236)X = endogenous UNC-10-FLPon-GFP. wySi974V = single copy integration of Punc-86::tagBFP2-SL2-FLP into the MosSCI site ttTi5605.
mScar-FLPon-SYD-2(26A) UNC-10-FLPon-GFP Punc-86::Flippase	TV28322	syd-2(wy1688)X unc-10(wy1236)X wySi974V	syd-2(wy1688)X = endogenous mScarlet-I-FLPon(F3)-SYD-2(S544A,T559A,S571A,T582A,S609A,T623A,S635A,S641A,S662A,S673A,S696A,T727A,S733A,S780A,S781A,S784A,S785A,T786A,S797A,S799A,S800A,S801A,T805A,S816A,S817A,S818A). unc-10(wy1236)X = endogenous UNC-10-FLPon-GFP. wySi974V = single copy integration of Punc-86::tagBFP2-SL2-FLP into the MosSCI site ttTi5605.
mScar-FLPon-SYD-2 GFP-FLPon-RAB-3 Punc-86::Flippase	TV28355	syd-2(wy1531)X rab-3(ox699)II wySi974V	syd-2(wy1531)X = endogenous mScarlet-I-FLPon(F3)-SYD-2. rab-3(ox699)II = endogenous GFP-FLPon-RAB-3. wySi974IV = single copy integration of Punc-86::tagBFP2-SL2-FLP into the MosSCI site ttTi5605.
mScar-FLPon-SYD-2(12A) GFP-FLPon-RAB-3 Punc-86::Flippase	TV28321	syd-2(wy1694)X rab-3(ox699)II wySi974V	syd-2(wy1694)X = endogenous mScarlet-I-FLPon(F3)-SYD-2(T727A,S733A,S780A,S781A,S784A,S785A,T786A,S797A,S799A,S800A,S801A,T805A). rab-3(ox699)II = endogenous GFP-FLPon-RAB-3. wySi974V = single copy integration of Punc-86::tagBFP2-SL2-FLP into the MosSCI site ttTi5605.
mScar-FLPon-SYD-2(26A) GFP-FLPon-RAB-3 Punc-86::Flippase	TV28319	syd-2(wy1688)X rab-3(ox699)II wySi974V	syd-2(wy1688)X = endogenous mScarlet-I-FLPon(F3)-SYD-2(S544A,T559A,S571A,T582A,S609A,T623A,S635A,S641A,S662A,S673A,S696A,T727A,S733A,S780A,S781A,S784A,S785A,T786A,S797A,S799A,S800A,S801A,T805A,S816A,S817A,S818A). rab-3(ox699)II = endogenous GFP-FLPon-RAB-3. wySi974V = single copy integration of Punc-86::tagBFP2-SL2-FLP into the MosSCI site ttTi5605.
syd-2Δ	TV28155	syd-2(wy5)X
Figure 4 and S4
mScar-FLPon-SYD-2 UNC-10-FLPon-GFP Punc-86::Flippase	TV28342	syd-2(wy1531)X unc-10(wy1236)X wySi974V	syd-2(wy1531)X = endogenous mScarlet-I-FLPon(F3)-SYD-2. unc-10(wy1236)X = endogenous UNC-10-FLPon-GFP. wySi974V = single copy integration of Punc-86::tagBFP2-SL2-FLP into the MosSCI site ttTi5605.
mScar-FLPon-SYD-2(3A) UNC-10-FLPon-GFP Punc-86::Flippase	TV28286	syd-2(wy1686)X unc-10(wy1236)X wySi974V	syd-2(wy1686)X = endogenous mScarlet-I-FLPon(F3)-SYD-2(S896A,S901A,S904A). unc-10(wy1236)X = endogenous UNC-10-FLPon-GFP. wySi974V = single copy integration of Punc-86::tagBFP2-SL2-FLP into the MosSCI site ttTi5605.
mScar-FLPon-SYD-2(Bottom4A) UNC-10-FLPon-GFP Punc-86::Flippase	TV28332	syd-2(wy1690)X unc-10(wy1236)X wySi974V	syd-2(wy1690)X = endogenous mScarlet-I-FLPon(F3)-SYD-2(S915A,S971A,S987A,S1058A). unc-10(wy1236)X = endogenous UNC-10-FLPon-GFP. wySi974V = single copy integration of Punc-86::tagBFP2-SL2-FLP into the MosSCI site ttTi5605.
mScar-FLPon-SYD-2(Tail3A) UNC-10-FLPon-GFP Punc-86::Flippase	TV28320	syd-2(wy1681)X unc-10(wy1236)X wySi974V	syd-2(wy1681)X = endogenous mScarlet-I-FLPon(F3)-SYD-2(S1114A, S1132A, T1139A). unc-10(wy1236)X = endogenous UNC-10-FLPon-GFP.' wySi974V = single copy integration of Punc-86::tagBFP2-SL2-FLP into the MosSCI site ttTi5605.
mScar-FLPon-SYD-2(10A) UNC-10-FLPon-GFP Punc-86::Flippase	TV28288	syd-2(wy1687)X unc-10(wy1236)X wySi974V	syd-2(wy1687)X = endogenous mScarlet-I-FLPon(F3)-SYD-2(S896A,S901A,S904A,S915A,S971A,S987A,S1058A,S1114A,S1132A,T1139A). unc-10(wy1236)X = endogenous UNC-10-FLPon-GFP.' wySi974V = single copy integration of Punc-86::tagBFP2-SL2-FLP into the MosSCI site ttTi5605.
mScar-FLPon-SYD-2 GFP-FLPon-RAB-3 Punc-86::Flippase	TV28355	syd-2(wy1531)X rab-3(ox699)II wySi974V	syd-2(wy1531)X = endogenous mScarlet-I-FLPon(F3)-SYD-2. rab-3(ox699)II = endogenous GFP-FLPon-RAB-3. wySi974IV = single copy integration of Punc-86::tagBFP2-SL2-FLP into the MosSCI site ttTi5605.
mScar-FLPon-SYD-2(3A) GFP-FLPon-RAB-3 Punc-86::Flippase	TV28318	syd-2(wy1686)X rab-3(ox699)II wySi974V	syd-2(wy1686)X = endogenous mScarlet-I-FLPon(F3)-SYD-2(S896A,S901A,S904A). rab-3(ox699)II = endogenous GFP-FLPon-RAB-3. wySi974V = single copy integration of Punc-86::tagBFP2-SL2-FLP into the MosSCI site ttTi5605.
mScar-FLPon-SYD-2(Bottom4A) GFP-FLPon-RAB-3 Punc-86::Flippase	TV28287	syd-2(wy1690)X rab-3(ox699)II wySi974V	syd-2(wy1690)X = endogenous mScarlet-I-FLPon(F3)-SYD-2(S915A,S971A,S987A,S1058A). rab-3(ox699)II = endogenous GFP-FLPon-RAB-3. wySi974V = single copy integration of Punc-86::tagBFP2-SL2-FLP into the MosSCI site ttTi5605.
mScar-FLPon-SYD-2(Tail3A) GFP-FLPon-RAB-3 Punc-86::Flippase	TV28333	syd-2(wy1681)X rab-3(ox699) wySi974VII	syd-2(wy1681)X = endogenous mScarlet-I-FLPon(F3)-SYD-2(S1114A, S1132A, T1139A). rab-3(ox699)II = endogenous GFP-FLPon-RAB-3. wySi974V = single copy integration of Punc-86::tagBFP2-SL2-FLP into the MosSCI site ttTi5605.
mScar-FLPon-SYD-2(10A) GFP-FLPon-RAB-3 Punc-86::Flippase	TV28289	syd-2(wy1687)X rab-3(ox699)II wySi974V	syd-2(wy1687)X = endogenous mScarlet-I-FLPon(F3)-SYD-2(S896A,S901A,S904A,S915A,S971A,S987A,S1058A,S1114A,S1132A,T1139A). rab-3(ox699)II = endogenous GFP-FLPon-RAB-3. wySi974V = single copy integration of Punc-86::tagBFP2-SL2-FLP into the MosSCI site ttTi5605.
mScar-SYD-2	TV26792	syd-2(wy1532)X	syd-2(wy1532)X = endogenous mScarlet-I-SYD-2. Created by flipping out syd-2(wy1531)X.
Figure 5
mScar-FLPon-SYD-2 UNC-10-FLPon-GFP Punc-86::Flippase	TV28342	syd-2(wy1531)X unc-10(wy1236)X wySi974V	syd-2(wy1531)X = endogenous mScarlet-I-FLPon(F3)-SYD-2. unc-10(wy1236)X = endogenous UNC-10-FLPon-GFP. wySi974V = single copy integration of Punc-86::tagBFP2-SL2-FLP into the MosSCI site ttTi5605.
mScar-FLPon-SYD-2 UNC-10-FLPon-GFP Punc-86::Flippase Pegl-6::SAD-1(T202E)	TV29047	syd-2(wy1531)X unc-10(wy1236)X wySi974V wyEx10675	syd-2(wy1531)X = endogenous mScarlet-I-FLPon(F3)-SYD-2. unc-10(wy1236)X = endogenous UNC-10-FLPon-GFP. wySi974V = single copy integration of Punc-86::tagBFP2-SL2-FLP into the MosSCI site ttTi5605. wyEx10675 = Pegl-6::SAD-1(T202E) + Podr-1::GFP
mScar-FLPon-SYD-2(3A) UNC-10-FLPon-GFP Punc-86::Flippase	TV28286	syd-2(wy1686)X unc-10(wy1236)X wySi974V	syd-2(wy1686)X = endogenous mScarlet-I-FLPon(F3)-SYD-2(S896A,S901A,S904A). unc-10(wy1236)X = endogenous UNC-10-FLPon-GFP. wySi974V = single copy integration of Punc-86::tagBFP2-SL2-FLP into the MosSCI site ttTi5605.
mScar-FLPon-SYD-2(3A) UNC-10-FLPon-GFP Punc-86::Flippase Pegl-6::SAD-1(T202E)	TV29048	syd-2(wy1686)X unc-10(wy1236)X wySi974V wyEx10676	syd-2(wy1686)X = endogenous mScarlet-I-FLPon(F3)-SYD-2(S896A,S901A,S904A). unc-10(wy1236)X = endogenous UNC-10-FLPon-GFP. wySi974V = single copy integration of Punc-86::tagBFP2-SL2-FLP into the MosSCI site ttTi5605. wyEx10676 = Pegl-6::SAD-1(T202E) + Podr-1::GFP
mScar-FLPon-SYD-2 GFP-FLPon-RAB-3 Punc-86::Flippase	TV28355	syd-2(wy1531)X rab-3(ox699)II wySi974V	syd-2(wy1531)X = endogenous mScarlet-I-FLPon(F3)-SYD-2. rab-3(ox699)II = endogenous GFP-FLPon-RAB-3. wySi974IV = single copy integration of Punc-86::tagBFP2-SL2-FLP into the MosSCI site ttTi5605.
mScar-FLPon-SYD-2 GFP-FLPon-RAB-3 Punc-86::Flippase Pegl-6::SAD-1(T202E)	TV29109	rab-3(wy1332)II wySi974V wyEx10682	rab-3(ox699)II = endogenous GFP-FLPon-RAB-3. wySi974V = single copy integration of Punc-86::tagBFP2-SL2-FLP into the MosSCI site ttTi5605. wyEx10682 = Pegl-6::SAD-1(T202E) + Podr-1::GFP.
mScar-FLPon-SYD-2(3A) GFP-FLPon-RAB-3 Punc-86::Flippase	TV28318	syd-2(wy1686)X rab-3(ox699)II wySi974V	syd-2(wy1686)X = endogenous mScarlet-I-FLPon(F3)-SYD-2(S896A,S901A,S904A). rab-3(ox699)II = endogenous GFP-FLPon-RAB-3. wySi974V = single copy integration of Punc-86::tagBFP2-SL2-FLP into the MosSCI site ttTi5605.
mScar-FLPon-SYD-2(3A) GFP-FLPon-RAB-3 Punc-86::Flippase Pegl-6::SAD-1(T202E)	TV29061	syd-2(wy1686)X rab-3(ox699)II wySi974V wyEx10679	syd-2(wy1686)X = endogenous mScarlet-I-FLPon(F3)-SYD-2(S896A,S901A,S904A). rab-3(ox699)II = endogenous GFP-FLPon-RAB-3. wySi974V = single copy integration of Punc-86::tagBFP2-SL2-FLP into the MosSCI site ttTi5605. wyEx10679 = Pegl-6::SAD-1(T202E) + Podr-1::GFP.
Figure 6
mScar-FLPon-SYD-2(IDRΔ+FUS) GFP-FLPon-RAB-3 Punc-86::Flippase	TV28719	syd-2(wy1828)X rab-3(ox699)II wySi974	syd-2(wy1828)X = endogenous mScarlet-I-FLPon(F3)-SYD-2(IDRΔ+FUS). rab-3(ox699)II = endogenous GFP-FLPon-RAB-3. wySi974V = single copy integration of Punc-86::tagBFP2-SL2-FLP into the MosSCI site ttTi5605.
mScar-FLPon-SYD-2(IDRΔ+FUS+3A) GFP-FLPon-RAB-3 Punc-86::Flippase	TV28771	syd-2(wy1833)X rab-3(ox699)II wySi974	syd-2(wy1833)X = endogenous mScarlet-I-FLPon(F3)-SYD-2(IDRΔ+FUS+S896A,S901A,S904A). rab-3(ox699)II = endogenous GFP-FLPon-RAB-3. wySi974V = single copy integration of Punc-86::tagBFP2-SL2-FLP into the MosSCI site ttTi5605.
mScar-FLPon-SYD-2(IDRΔ+FUS) GFP-FLPon-RAB-3 Punc-86::Flippase	TV28718	syd-2(wy1828)X unc-10(wy1236)X wySi974	syd-2(wy1828)X = endogenous mScarlet-I-FLPon(F3)-SYD-2(IDRΔ+FUS). unc-10(wy1236)X = endogenous UNC-10-FLPon-GFP. wySi974V = single copy integration of Punc-86::tagBFP2-SL2-FLP into the MosSCI site ttTi5605.
mScar-FLPon-SYD-2(IDRΔ+FUS+3A) GFP-FLPon-RAB-3 Punc-86::Flippase	TV28770	syd-2(wy1833)X unc-10(wy1236)X wySi974	syd-2(wy1833)X = endogenous mScarlet-I-FLPon(F3)-SYD-2(IDRΔ+FUS+S896A,S901A,S904A). unc-10(wy1236)X = endogenous UNC-10-FLPon-GFP. wySi974V = single copy integration of Punc-86::tagBFP2-SL2-FLP into the MosSCI site ttTi5605.
Figure S6
mScar-FLPon-SYD-2 UNC-10-FLPon-GFP Punc-86::Flippase	TV28342	syd-2(wy1531)X unc-10(wy1236)X wySi974V	syd-2(wy1531)X = endogenous mScarlet-I-FLPon(F3)-SYD-2. unc-10(wy1236)X = endogenous UNC-10-FLPon-GFP. wySi974V = single copy integration of Punc-86::tagBFP2-SL2-FLP into the MosSCI site ttTi5605.
mScar-FLPon-SYD-2(SAM1-3Δ) UNC-10-FLPon-GFP Punc-86::Flippase	TV27380	syd-2(wy1573)X unc-10(wy1236)X wyIs942	syd-2(wy1573)X = endogenous mScarlet-I-FLPon(F3)-SYD-2(aa876-1139Δ). unc-10(wy1236)X = endogenous UNC-10-FLPon-GFP. wyIs942 = Punc-86::Flippase + Podr-1::RFP.
mScar-FLPon-SYD-2(3E) UNC-10-FLPon-GFP Punc-86::Flippase	TV28712	syd-2(wy1834)X unc-10(wy1236)X wySi974	syd-2(wy1834)X = endogenous mScarlet-I-FLPon(F3)-SYD-2(S896E,S901E,S904E). unc-10(wy1236)X = endogenous UNC-10-FLPon-GFP. wySi974V = single copy integration of Punc-86::tagBFP2-SL2-FLP into the MosSCI site ttTi5605.
mScar-FLPon-SYD-2 GFP-FLPon-RAB-3 Punc-86::Flippase	TV28355	syd-2(wy1531)X rab-3(ox699)II wySi974V	syd-2(wy1531)X = endogenous mScarlet-I-FLPon(F3)-SYD-2. rab-3(ox699)II = endogenous GFP-FLPon-RAB-3. wySi974IV = single copy integration of Punc-86::tagBFP2-SL2-FLP into the MosSCI site ttTi5605.
mScar-FLPon-SYD-2(SAM1-3Δ) GFP-FLPon-RAB-3 Punc-86::Flippase	TV27381	syd-2(wy1573)X rab-3(ox699)II wyIs942	syd-2(wy1573)X = endogenous mScarlet-I-FLPon(F3)-SYD-2(aa876-1139Δ). rab-3(ox699)II = endogenous GFP-FLPon-RAB-3. wyIs942 = Punc-86::Flippase + Podr-1::RFP.
mScar-FLPon-SYD-2(3E) GFP-FLPon-RAB-3 Punc-86::Flippase	TV28712	syd-2(wy1834)X unc-10(wy1236)X wySi974	syd-2(wy1834)X = endogenous mScarlet-I-FLPon(F3)-SYD-2(S896E,S901E,S904E). rab-3(ox699)II = endogenous GFP-FLPon-RAB-3. wySi974V = single copy integration of Punc-86::tagBFP2-SL2-FLP into the MosSCI site ttTi5605.
syd-2Δ	TV28155	syd-2(wy5)X
Figure 7
mScar-FLPon-SYD-2 GFP-FLPon-SAD-1 Punc-86::Flippase	TV28779	syd-2(wy1531)X sad-1(wy1596)X wySi974V	syd-2(wy1531)X = endogenous mScarlet-I-FLPon(F3)-SYD-2. sad-1(wy1596)X = endogenous GFP-FLPon-SAD-1. wySi974V = single copy integration of Punc-86::tagBFP2-SL2-FLP into the MosSCI site ttTi5605.
syd-2Δ GFP-FLPon-SAD-1 Punc-86::Flippase	TV28900	syd-2(wy5)X sad-1(wy1596)X wySi974V	sad-1(wy1596)X = endogenous GFP-FLPon-SAD-1. wySi974V = single copy integration of Punc-86::tagBFP2-SL2-FLP into the MosSCI site ttTi5605.
mScar-FLPon-SYD-2 GFP-FLPon-SAD-1 Punc-86::Flippase syg-1Δ	TV29023	syd-2(wy1531)X sad-1(wy1596)X syg-1(wy652)X wySi974V	syd-2(wy1531)X = endogenous mScarlet-I-FLPon(F3)-SYD-2. sad-1(wy1596)X = endogenous GFP-FLPon-SAD-1. wySi974V = single copy integration of Punc-86::tagBFP2-SL2-FLP into the MosSCI site ttTi5605.
