## Supplementary material for "SAD-1 kinase controls presynaptic phase separation by relieving SYD-2/Liprin-α autoinhibition": Table S4

### Sheet: Sheet1
Name	Vector	Insert	Notes	Citation
pNM171	pSK	Punc-86::tagBFP2-SL2-FLP SEC ttTi5605	5102 nt 5' unc-86 promoter, 500 bp ttTi5605 homology arms	SEC from Dickinson et al. Genetics (2015)
pNM172	pSM delta	Pegl-6::SAD-1(T58E)	3527 nt 5' egl-6 promoter
pNM173	pMTH	MBP alone	C-terminal tev-8xHis
pNM174	pMTH	SAD-1 FL	N-terminal MBP-tev; C-terminal 8xHis
pNM175	pMTH	SYD-2 SAM (844-1139)	N-terminal MBP-tev; C-terminal 8xHis
pNM176	pMTH	SYD-2 SAM(3A)	S896A,S901A,S904A ; N-terminal MBP-tev; C-terminal 8xHis
pNM177	pMTH	SYD-2 SAM(Bottom4A)	S915A,S971A,S987A,S1058A ; N-terminal MBP-tev; C-terminal 8xHis
pNM178	pMTH	SYD-2 SAM(Tail3A)	S1114A, S1132A, T1139A; N-terminal MBP-tev; C-terminal 8xHis
pNM179	pMTH	SYD-2 SAM(10A)	S896A,S901A,S904A,S915A,S971A,S987A,S1058A,S1114A,S1132A,T1139A; N9terminal MBP-tev; C-terminal 8xHis
pNM180	pMTH	SYD-2 IDR (517-843)	N-terminal MBP-tev; C-terminal 8xHis
pNM181	pMTH	SYD-2 IDR(12A)	T727A,S733A,S780A,S781A,S784A,S785A,T786A,S797A,S799A,S800A,S801A,T805A; N-terminal MBP-tev; C-terminal 8xHis
pNM182	pMTH	SYD-2 IDR(26A)	S544A,T559A,S571A,T582A,S609A,T623A,S635A,S641A,S662A,S673A,S696A,T727A,S733A,S780A,S781A,S784A,S785A,T786A,S797A,S799A,S800A,S801A,T805A,S816A,S817A,S818A; N-terminal MBP-tev; C-terminal 8xHis
pNM183	pSK	SYD-2(3A)	S896A,S901A,S904A
pNM184	pSK	SYD-2(Bottom4A)	S915A,S971A,S987A,S1058A
pNM185	pSK	SYD-2(Tail3A)	S1114A, S1132A, T1139A
pNM12	pHis6-mCh	SYD-2 Nter (1-836)		McDonald et al. Nature (2020)
pNM160	pHis6-GFP	SYD-2 SAM (844-1139)
pNM186	pHis6-GFP	SYD-2 SAM(3A)	S896A,S901A,S904A
pNM187	pHis6-GFP	GFP alone
pNM188	pSK	Lambda phosphatase	Escherichia phage lambda
pNM189	pSK	Lambda phosphatase(H76N)	Escherichia phage lambda
pNM190	pSM delta	Peft-1::FLP	610 nt 5'eft-1 promoter
